# The small MAF transcription factor MAFG co-opts MITF to promote melanoma progression

**DOI:** 10.1101/2024.09.03.611024

**Authors:** Olga Vera, Michael Martinez, Zulaida Soto-Vargas, Kaizhen Wang, Xiaonan Xu, Sara Ruiz-Buceta, Nicol Mecozzi, Manon Chadourne, Benjamin Posorske, Ariana Angarita, Ilah Bok, Qian Liu, Harini Murikipudi, Yumi Kim, Jane L. Messina, Kenneth Y. Tsai, Michael B. Major, Eric K. Lau, Xiaoqing Yu, Inmaculada Ibanez-de-Caceres, Florian A. Karreth

## Abstract

Transcription factor deregulation potently drives melanoma progression by dynamically and reversibly controlling gene expression programs. We previously identified the small MAF family transcription factor MAFG as a putative driver of melanoma progression, prompting an in-depth evaluation of its role in melanoma. MAFG expression increases with human melanoma stages and ectopic MAFG expression enhances the malignant behavior of human melanoma cells in vitro, xenograft models, and genetic mouse models of spontaneous melanoma. Moreover, MAFG induces a melanoma phenotype switch from a melanocytic state to a more dedifferentiated state. Mechanistically, MAFG interacts with the lineage transcription factor MITF which is required for the pro-tumorigenic effects of MAFG. MAFG and MITF co-occupy numerous genomic sites and MAFG overexpression influences the expression of genes harboring binding sites for the MAFG∼MITF complex. These results establish MAFG as a potent driver of melanomagenesis through dimerization with MITF and uncover an unappreciated mechanism of MITF regulation.

**Significance statement:** MITF is critically involved in melanoma progression and phenotype switching. We discovered that MAFG interacts with MITF to influence expression of MITF target genes and facilitate a shift toward a dedifferentiated melanoma cell state. This study demonstrates that MAFG promotes melanomagenesis by influencing MITF activity, an unappreciated mechanism of MITF regulation.
