## Supplemental Table 5 for "The small MAF transcription factor MAFG co-opts MITF to promote melanoma progression"

### Sheet: Sheet1
SYMBOL
ABCB1
ABCB6
ABLIM1
ABLIM3
ABR
ABTB2
ACAP3
ACO1
ACOD1
ACP7
ACSL3
ACTB
ACTN4
ACTRT1
ADAM19
ADAMTS16
ADCY1
ADCY5
ADCY8
ADGRB3
ADGRG1
ADRA1D
ADRB2
ADSS1
AFAP1
AFF2
AGA-DT
AGBL1-AS1
AGPAT4
AKAP12
AKAP6
ALG6
AMER1
AMN1
AMOTL1
ANAPC13
ANG
ANKFN1
ANKRD2
ANO3
ANTXR1
ANXA10
ANXA2
AP2S1
APBB2
APC
APLP2
APOLD1
APP
APPBP2
ARAP1
ARHGAP26
ARHGAP32
ARHGAP35
ARHGEF16
ARHGEF26-AS1
ARID1B
ARL11
ARL6IP6
ARNT2
ARRDC3-AS1
ARSG
ASAP2
ASCC3
ATE1
ATP10B
ATP6V1E2
ATPSCKMT
ATXN1
ATXN1-AS1
AUTS2
AVPR1A
B3GALT1-AS1
B4GALNT4
BALR6
BANCR
BASP1
BBOX1-AS1
BBS5
BBX
BCAN-AS1
BCAT1
BCL2L1-AS1
BCL2L11
BCL9
BDH2
BDKRB2
BEND5
BFSP2
BICC1
BICDL1
BLM
BMP7
BMS1P20
BTBD19
BTN3A2
C11orf91
C12orf42
C16orf72
C20orf85
C4orf33
C6orf15
C9orf92
CABIN1
CACNA1A
CACNA1D
CARMIL1
CARNMT1-AS1
CASC11
CASC15
CASK
CBFA2T2
CBLB
CBX4
CC2D1B
CCDC162P
CCDC192
CCDC34
CCDC70
CCDC88A
CCN3
CCNJL
CD276
CDC42EP3
CDC42SE2
CDC73
CDH7
CDK5RAP3
CDKL3
CDKN2B-AS1
CDRT4
CEP128
CETN3
CHD4
CHL1
CHRM3-AS2
CHST3
CHSY3
CIRBP
CLCA2
CLDN1
CLDN16
CLEC10A
CLIC4
CLN8
CLRN1
CLTC
CLVS1
CNBD1
CNBD2
CNDP2
CNIH3
CNIH3-AS1
CNOT10
CNTN6
CNTNAP2
COBL
COG3
COL4A2
COQ8B
COX18
CPA6
CPS1
CPSF3
CRAT37
CRBN
CREB5
CRHBP
CROCCP2
CRYBG1
CRYL1
CSDC2
CSF3R
CSGALNACT1
CSTB
CSTF2T
CTB-30L5.1
CTDSPL
CTSB
CUEDC1
CUX1
CYFIP2
CYP19A1
CYRIB
DAB1
DAB1-AS1
DAPL1
DBF4B
DBP
DCBLD1
DCC
DCLK2
DDIT4
DDX10
DDX18
DDX47
DEFB131B
DEFB134
DEPDC5
DESI2
DHFRP3
DHRS7
DHX36
DIDO1
DLG2
DLGAP1-AS2
DNAH17
DNAH9
DOHH
DPM1
DPY19L1
DPYD
DPYSL2
DRAP1
DRD1
DST
DUSP14
DYRK1A
E2F5-DT
ECHDC1
EDNRB
EFHB
EFNB2
EFR3A
EGFEM1P
EHBP1
EIF4B
EIF4G3
ELMO1
ELOA-AS1
EMC2
EMC3
EML2-AS1
EML4
EMSY
ENPP6
ENY2
EPAS1
EPB41
EPN2
EPS15L1
EQTN
ERICH1
ESR1
ESRRG
ESYT2
ETV4
ETV5
EVA1A
EWSAT1
EXOC4
EXOC6
EXOC6B
EXT1
EYA1
EYS
FADD
FAH
FAM124B
FAM178B
FAM83D
FAM86C1P
FARP2
FAT2
FBXL7
FBXO5
FBXO7
FCHSD2
FGF1
FGF18
FGF2
FH
FHIT
FIGN
FILIP1
FILNC1
FKBP5
FKBP9P1
FMN1
FMNL2
FOS
FOXC2
FOXCUT
FOXP1
FRMD4B
FRMD6-AS2
FRRS1
FRY-AS1
FTH1
FTMT
FTO
FTSJ3
FXYD5
FZD1
FZD4-DT
GALNT13
GALNT16
GAPDH-DT
GATB
GCLC
GEMIN8P4
GGH
GJA1
GLI3
GMDS
GMNC
GNA12
GNA14
GNA14-AS1
GNGT2
GOLGA6L2
GPAT3
GPBP1
GPC1
GPC6
GPR137B
GPR139
GPR146
GPRC5D-AS1
GRB10
GRHL2-DT
GRIK3
GRIN2A
GRIP1
GRK5
GRM7-AS2
GSN
GSR
GSTA4
GYPA
HCG27
HDAC8
HECTD2
HEMGN
HEY2-AS1
HHAT
HHEX
HHIP-AS1
HLA-E
HM13
HMGA1
HMGN3
HMOX1
HOXB-AS2
HS3ST3A1
HSD52
HSPA12A
HSPA1A
ICA1-AS1
IFI27L1
IFT122
IGF2BP2
IGF2BP3
IGFL4
IL16
IL18
IL1RAP
IL24
ILRUN-AS1
INO80
INO80C
IPMK
IPO11
IPO8
IQCD
IRX1
ITGA4
ITGA6
ITGB3
ITPR1
ITPR1-DT
ITSN2
IYD
JARID2
JPH3
KANSL1
KAT2B
KAZN
KBTBD8
KCND2
KCNK1
KCNK10
KCNMA1
KCNN2
KCNQ3
KCNU1
KCTD16
KCTD3
KDM7A-DT
KIAA0825
KIF13A
KIF5B
KIF6
KLF7
KLF9
KLHDC2
KLHL13
KLHL7-DT
KMT2E
KSR2
LACC1
LAMA2
LAMC1
LARP1
LASP1
LASTR
LBH
LEAP2
LEMD2
LGMN
LHFPL3-AS1
LHFPL6
LIMA1
LIMCH1
LIMS1
LINC00299
LINC00332
LINC00390
LINC00444
LINC00486
LINC00511
LINC00540
LINC00571
LINC00589
LINC00598
LINC00673
LINC00690
LINC00698
LINC00841
LINC00856
LINC00870
LINC00907
LINC00910
LINC00941
LINC00968
LINC00992
LINC01003
LINC01019
LINC01037
LINC01065
LINC01132
LINC01148
LINC01191
LINC01235
LINC01256
LINC01271
LINC01303
LINC01350
LINC01354
LINC01370
LINC01416
LINC01467
LINC01485
LINC01512
LINC01591
LINC01629
LINC01645
LINC01701
LINC01714
LINC01719
LINC01727
LINC01742
LINC01752
LINC01764
LINC01776
LINC01777
LINC01799
LINC01812
LINC01824
LINC01876
LINC01913
LINC01914
LINC01921
LINC01923
LINC01934
LINC01951
LINC01982
LINC02040
LINC02046
LINC02055
LINC02060
LINC02072
LINC02090
LINC02093
LINC02096
LINC02113
LINC02115
LINC02121
LINC02199
LINC02219
LINC02227
LINC02239
LINC02240
LINC02261
LINC02266
LINC02296
LINC02303
LINC02305
LINC02309
LINC02313
LINC02321
LINC02328
LINC02343
LINC02358
LINC02367
LINC02399
LINC02422
LINC02431
LINC02450
LINC02483
LINC02507
LINC02511
LINC02521
LINC02532
LINC02534
LINC02538
LINC02606
LINC02611
LINC02613
LINC02615
LINC02633
LINC02649
LINC02655
LINC02698
LINC02702
LINC02734
LINC02736
LINC02775
LINC02780
LINC02817
LINC02821
LINC02852
LINC02855
LINC02885
LINC02889
LINC02902
LINC02946
LINC02947
LINC02948
LINC03000
LINC03007
LINGO1
LIPA
LITAF
LIVAR
LMNTD1
LNCBRM
LOC100128993
LOC100129203
LOC100130111
LOC100131289
LOC100505716
LOC100506403
LOC100506444
LOC101927069
LOC101927166
LOC101927342
LOC101927397
LOC101927404
LOC101927421
LOC101927450
LOC101927588
LOC101927759
LOC101927798
LOC101927822
LOC101927960
LOC101928045
LOC101928354
LOC101928505
LOC101928573
LOC101928817
LOC101929398
LOC101929413
LOC101929485
LOC101929492
LOC101929691
LOC101930028
LOC102467226
LOC102723341
LOC102723446
LOC102723493
LOC102724736
LOC102724768
LOC102724775
LOC102724857
LOC105369559
LOC105369632
LOC105369669
LOC105369844
LOC105370002
LOC105370109
LOC105370224
LOC105370281
LOC105370290
LOC105370586
LOC105370589
LOC105370664
LOC105370777
LOC105371241
LOC105371278
LOC105371623
LOC105371672
LOC105371855
LOC105371857
LOC105371888
LOC105372190
LOC105372685
LOC105372703
LOC105372912
LOC105372988
LOC105373438
LOC105373595
LOC105373629
LOC105373666
LOC105373682
LOC105373774
LOC105373845
LOC105374027
LOC105374058
LOC105374122
LOC105374136
LOC105374166
LOC105374800
LOC105374912
LOC105374961
LOC105374989
LOC105375198
LOC105375265
LOC105375278
LOC105375341
LOC105375484
LOC105375523
LOC105375674
LOC105375759
LOC105375878
LOC105375894
LOC105375903
LOC105376244
LOC105376976
LOC105377156
LOC105377280
LOC105377294
LOC105377480
LOC105377530
LOC105377555
LOC105377632
LOC105377684
LOC105377687
LOC105377732
LOC105377858
LOC105377891
LOC105377975
LOC105378178
LOC105378213
LOC105378239
LOC105378318
LOC105378737
LOC105378963
LOC105378969
LOC105379082
LOC105379316
LOC105379364
LOC105379380
LOC107984437
LOC107984567
LOC107984704
LOC107985211
LOC107985468
LOC107985767
LOC107986022
LOC107986058
LOC107986178
LOC107986182
LOC107986449
LOC107986479
LOC107986646
LOC107986749
LOC107986951
LOC107986956
LOC112267968
LOC112267992
LOC112268418
LOC285626
LOC339593
LOC400212
LOC401478
LOC440864
LOC554206
LOC646030
LOC729815
LOC729870
LPCAT2
LPEQ6126
LPIN1
LRFN5
LRFN5-DT
LRMDA
LRP8-DT
LRRC23
LRRC34
LRRC49
LRRC58-DT
LRRC8D
LRRCC1
LRRFIP1
LRRFIP2
LRRIQ3
LRRTM4
LSM14A
LSM3
LTBP1
LUCAT1
LUZP4
LYSMD4
MACROD2
MAGI2
MALL
MANEA-DT
MAP1LC3B2
MAP2K2
MAP3K4
MAP4K4
MAPK6
MAPK6-DT
MAT2B
MB21D2
MBNL2
MCC
MCF2L2
MCM7
MCMBP
ME1
ME2
MED12L
MED15
MED8
MERTK
METTL21A
MGAT5
MIAT
MIATNB
MICAL3
MINDY1
MINPP1
MIR17HG
MIR1972-1
MIR200CHG
MIR204
MIR205
MIR296
MIR30A
MIR3117
MIR3142HG
MIR3171HG
MIR3182
MIR3194
MIR3680-1
MIR3945
MIR4302
MIR4435-2HG
MIR450B
MIR4643
MIR4711
MIR4719
MIR4777
MIR5006
MIR548AB
MIR548AP
MIR548BB
MIR548H3
MIR548K
MIR561
MIR5681A
MIR569
MIR5702
MIR605
MIR6076
MIR610
MIR6165
MIR619
MIR622
MIR6516
MIR6730
MIR6833
MIR8067
MIR99AHG
MKRN1
MLIP-AS1
MLN
MMP14
MOB1B
MOCS2-DT
MRO
MROH1
MRPL10
MRPL15
MRPS10
MRPS18B
MRPS31P5
MRTFA
MSC-AS1
MSI2
MTHFD2P1
MTMR12
MUC5B
MYADML
MYEOV
MYLK
MYO10
MYO1E
MYO5A
NAA20
NBAS
NCK1-DT
NCKAP5
NCKAP5-AS2
NEAT1
NEDD4L
NEK1
NEK10
NFE4
NFIA
NFIA-AS1
NHS
NHSL1-AS1
NIPAL2
NME8
NOCT
NOTCH4
NPAT
NPC1
NPLOC4
NPPC
NPTN
NPY6R
NQO1
NQO2
NQO2-AS1
NRG1
NRM
NRP2
NRXN3
NSMAF
NT5DC4
NUDCD3
NUDT3
NUFIP1
NUP153-AS1
NUP42
OAF
ODF3B
OGFRL1
OPA1
OPA3
OPCML
OR4F15
OSBPL3
OTOGL
OTOL1
P2RX7
PACRG
PARN
PARP1
PARP8
PAX3
PAXIP1-AS2
PCDHA11
PCMTD1-DT
PCNX1
PDCD10
PDE3A
PDE4D
PDGFRL
PDZRN3-AS1
PER1
PGM1
PHEX
PHGDH
PIEZO2
PIK3C2B
PIK3CD
PIP4K2A
PIR
PITPNM2
PJA2
PKM
PLA2G4A
PLA2G6
PLAC1
PLB1
PLCB4
PLCL2
PLD5
PLEKHH3
PLEKHM2
PLPP4
PMF1-BGLAP
PMM1
PNLIPRP2
POLR1F
PP2D1
PPARG
PPARGC1B
PPCDC
PPFIA1
PPIL1
PPP1R1A
PRDM5
PRDM7
PRKCH
PRKD1
PRKG2
PROC
PRPF4B
PRR16
PRR20E
PRSS55
PSAP
PSAT1
PSMD1
PSMG1
PTBP2
PTEN
PTGFRN
PTK2
PTPRC
PTPRH
PTPRK
PTPRR
PTPRZ1
PTTG1IP2
PVT1
PXN
PXYLP1
PYCR3
RAB14
RAB7B
RABL3
RAD51B
RAP1GDS1
RAPGEF6
RARB
RASGRF1
RBM25-AS1
RBM47
RC3H1
RDH14
REEP1
RGL1
RGMA
RGS20
RGS4
RGS6
RGS7
RGS9
RHOBTB1
RHOBTB3
RHOJ
RIMS2
RIPOR3-AS1
RMDN1
RNASEL
RNF19B
RNF43
RNU1-2
RNU4ATAC
RNVU1-2A
ROBO2
ROR1-AS1
RORB-AS1
RP1
RPAP3
RPL13AP20
RPL3
RPS6KA5
RREB1
RSPO2
RTN4
RUFY3
RYBP
RYR3
SALRNA3
SAMD4A-AS1
SATB1
SBF2
SCFD2
SCG5-AS1
SCHIP1
SCIN
SCMH1
SCN9A
SCNN1A
SCYGR1
SEC16B
SEMA6D
SEPTIN7P9
SEPTIN9
SERPINE2
SFRP1
SFRP4
SFSWAP
SFTA1P
SGCD
SGIP1
SGK3
SH3TC1
SHANK2
SHB
SHE
SIDT2
SIPA1L1
SIPA1L1-AS1
SIX1
SLC10A7
SLC13A3
SLC16A1
SLC16A7
SLC24A3-AS1
SLC25A10
SLC25A17
SLC25A28
SLC2A3
SLC35F1
SLC35G2
SLC38A1
SLC38A6
SLC40A1
SLC46A3
SLC5A12
SLC66A1L
SLC7A14-AS1
SLC7A5
SLC7A8
SLC8A1
SLC9A5
SLC9A8
SLC9A9
SLCO3A1
SLIT3
SLX4IP
SMAD1
SMG9
SMIM14-DT
SMIM29
SMIM42
SMOC1
SMOX
SMPX
SMURF1
SMYD3
SNAP91
SND1-IT1
SNHG31
SNORA74D
SNTB1
SNTG1
SNX1
SNX2
SOCS2
SOCS6
SOD3
SOGA3
SORBS1
SORD
SOX2-OT
SOX5
SOX5-AS1
SOX6
SPAAR
SPATA6
SPATS2L
SPIDR
SPINK5
SPOCK1
SPRED1
SQSTM1
SRGAP1
SRPX
SRRM2-AS1
SSC4D
SSPN
SST
SSU72
ST18
ST3GAL3
ST6GALNAC1
ST6GALNAC3
ST6GALNAC5
ST8SIA4
STARD13
STEAP1B-AS1
STK3
STK39
STOX2
STRC
SUCLG2-DT
SUGCT-AS1
SULF2
SULT6B2P
SUSD6
SV2C
SVIL
SYN2
SYT16
SYT4
SZT2
TANC1
TANK
TAS2R40
TBC1D14
TBC1D22A-AS1
TBC1D2B
TBC1D4
TBCA
TBRG1
TBX18
TBX18-AS1
TBX22
TBX5
TCF4
TCN1
TCP11
TEAD1
TEF
TEKT3
TENT5C-DT
TEX13A
TEX51
TFAM
TGFBR3
THADA
THAP4
THSD7A
TIAL1
TIAM1
TIMP3
TKT
TMCC2
TMED3
TMEM106B
TMEM131
TMEM132B
TMEM178B
TMEM217
TMEM230
TMEM255A
TMPRSS2
TMTC1
TMTC2
TNFRSF11B
TNFRSF1A
TNFSF13B
TNFSF18
TNR
TNS3
TOM1L1
TOP1
TP53TG3HP
TPD52L1
TPI1P2
TPP2
TPSAB1
TRAK1
TRAPPC6B
TRIM38
TRIM54
TRIP11
TRIP12
TRPS1
TSC1
TSG1
TSPAN11
TSPAN5
TSPAN8
TTC23
TTC7A
TTC9B
TULP4
TXK
TXNRD1
UBE2E1
UBE2O
UBE3B
UBE4B
UGDH
UQCRB
UQCRFS1-DT
USP10
USP12
UTP11
UXS1
VAMP9P
VANGL1
VAPA
VEPH1
VMP1
VPS13B-DT
VTRNA1-1
VTRNA1-2
VXN
WASHC3
WBP1L
WDPCP
WDR81
XCL1
XDH
XPNPEP1
XPOT
XYLT1
YIPF5
YIPF7
ZCCHC24
ZEB2
ZFAND2A-DT
ZFAND6
ZFAT
ZFHX3
ZFYVE28
ZMIZ1
ZMIZ1-AS1
ZMYND8
ZNF250
ZNF252P
ZNF385D
ZNF436-AS1
ZNF518B
ZNF521
ZNF608
ZNF622
ZNF664
ZNF703
ZNF786
ZNF827
ZNNT1
ZNRF2
ZNRF2P1
ZSCAN21
ZSWIM6
